# MixOmics Integration of Biological Datasets Identifies Highly Correlated Key Variables of COVID-19 severity

**DOI:** 10.1101/2023.09.14.557558

**Authors:** Noa C. Harriott, Michael S. Chimenti, Amy L. Ryan

**Affiliations:** Department of Anatomy and Cell Biology, Carver College of Medicine, University of Iowa, Iowa City IA 52240; Department of Stem Cell Biology and Regenerative Medicine, University of Southern California, Los Angeles CA 90033; Hastings Center for Pulmonary Research, Division of Pulmonary, Critical Care and Sleep Medicine, Department of Medicine, University of Southern California, Los Angeles CA 90033; Iowa Institute of Human Genetics, Carver College of Medicine, University of Iowa, Iowa City IA 52240

**Keywords:** Biomarkers, DIABLO, Machine Learning, Multiomics, Proteomics, SARS-CoV-2, Transcriptomics

## Abstract

**Background:** Despite several years since the COVID-19 pandemic was declared, challenges remain in understanding the factors that can predict the severity of COVID-19 disease and complications of SARS-CoV-2 infection. While many large-scale Multiomic datasets have been published, integration of these datasets has the potential to substantially increase the biological insight gained allowing a more complex comprehension of the disease pathogenesis. Such insight may improve our ability to predict disease progression, detect severe cases more rapidly and develop effective therapeutics.

**Methods:** In this study we have applied an innovative machine learning algorithm to delineate COVID-severity based on integration of paired samples of proteomic and transcriptomic data from a small cohort of patients testing positive for SARS-CoV-2 infection with differential disease severity. Targeted plasma proteomics and an onco-immune targeted transcriptomic panel was performed on sequential samples from a cohort of 23 severe, 21 moderate and 10 mild COVID-19 patients. We applied DIABLO, a new integrative method, to identify multi-omics biomarker panels that can discriminate between multiple phenotypic groups, such as the varied severity of disease in COVID-19 patients.

**Results:** As COVID-19 severity is known among our sample group, we can train models using this as the outcome variable and calculate features that are important predictors of severe disease. In this study, we detect highly correlated key variables of severe COVID-19 using transcriptomic discriminant analysis and multi-omics integration methods.

**Conclusions:** This approach highlights the power of data integration from a small cohort of patients offering a better biological understanding of the molecular mechanisms driving COVID-19 severity and an opportunity to improve prediction of disease trajectories and targeted therapeutics.
