## Supplemental Table S1 for "MixOmics Integration of Biological Datasets Identifies Highly Correlated Key Variables of COVID-19 severity"

### Sheet: Sheet1
The top 117 features selected by the DIABLO model
RNA	PROTEIN
RB1	IL-17C
CYBB	IL-2RB
VEGFA	Flt3L
ZEB1	ADA
CD68	CRNN
TNFRSF9	VEGFR-3
IL18	IL-10RA
FOXO1	LIF-R
GBP1	NGF
IDO1	TNFB
ID2	MICA
IL3RA	MICB
ITGB1	CD5
PSMB9	LYPD3
PTPN11	SPARC
CCL5	CD70
TBP	GZMB
SKAP2	CDCP1
CTSS	EN-RAGE
GZMB	SYND1
GRAP2	HGF
NKG7	WFDC2
PVR
CD226
DDX58
BRCA2
C1QB
IL10
IL12A
CD53
CCR2
TNFRSF17
CD38
CD52
ITGAE
MAPK1
CDKN3
IKZF1
TNFAIP8
SAMHD1
TLR7
HLA-DRA
SLAMF7
HAVCR2
BTLA
IL15
SELL
TFRC
CD19
FCRLA
CXCR2
TNFRSF9
AIF1
CD79A
HLA-DQA1
MIF
IRF4
NT5E
IFITM1
TNFSF10
CTSS
CCR4
IRS1
IGSF6
IFITM2
TNFSF13B
KIR2DL1
KREMEN1
HLA-DPA1
LMNA
ARG1
CD4
CA4
IL2RB
ZAP70
IL10RA
CCR7
MYC
TCF7
CSF1R
ITK
CD6
SIT100
CD8B
