## Supplemental Database S3 for "MixOmics Integration of Biological Datasets Identifies Highly Correlated Key Variables of COVID-19 severity"

### Sheet: GO Biological Process
#term ID	term description	observed gene count	background gene count	strength	false discovery rate	matching proteins in your network (IDs)	matching proteins in your network (labels)
GO:0002376	Immune system process	12	2121	0.87	1.31e-05	9606.ENSP00000215754,9606.ENSP00000221972,9606.ENSP00000268389,9606.ENSP00000296545,9606.ENSP00000313419,9606.ENSP00000319635,9606.ENSP00000330825,9606.ENSP00000332659,9606.ENSP00000342681,9606.ENSP00000376197,9606.ENSP00000395294,9606.ENSP00000498227	MIF,CD79A,IGSF6,iL15,CD19,CXCR2,IFITM1,CCR4,CD5,TFRC,CD70,SELL
GO:0002684	Positive regulation of immune system process	8	874	1.08	0.00059	9606.ENSP00000215754,9606.ENSP00000221972,9606.ENSP00000296545,9606.ENSP00000313419,9606.ENSP00000319635,9606.ENSP00000342681,9606.ENSP00000376197,9606.ENSP00000395294	MIF,CD79A,iL15,CD19,CXCR2,CD5,TFRC,CD70
GO:0006955	Immune response	9	1321	0.95	0.00059	9606.ENSP00000215754,9606.ENSP00000221972,9606.ENSP00000268389,9606.ENSP00000296545,9606.ENSP00000313419,9606.ENSP00000319635,9606.ENSP00000330825,9606.ENSP00000332659,9606.ENSP00000395294	MIF,CD79A,IGSF6,iL15,CD19,CXCR2,IFITM1,CCR4,CD70
GO:0007166	Cell surface receptor signaling pathway	10	2040	0.81	0.001	9606.ENSP00000215754,9606.ENSP00000221972,9606.ENSP00000268389,9606.ENSP00000296545,9606.ENSP00000304895,9606.ENSP00000313419,9606.ENSP00000319635,9606.ENSP00000330825,9606.ENSP00000332659,9606.ENSP00000395294	MIF,CD79A,IGSF6,iL15,IRS1,CD19,CXCR2,IFITM1,CCR4,CD70
GO:0051249	Regulation of lymphocyte activation	6	508	1.19	0.0039	9606.ENSP00000215754,9606.ENSP00000296545,9606.ENSP00000313419,9606.ENSP00000342681,9606.ENSP00000376197,9606.ENSP00000395294	MIF,iL15,CD19,CD5,TFRC,CD70
GO:0046651	Lymphocyte proliferation	4	124	1.63	0.0057	9606.ENSP00000221972,9606.ENSP00000296545,9606.ENSP00000313419,9606.ENSP00000395294	CD79A,iL15,CD19,CD70
GO:0019221	Cytokine-mediated signaling pathway	5	369	1.25	0.0064	9606.ENSP00000296545,9606.ENSP00000319635,9606.ENSP00000330825,9606.ENSP00000332659,9606.ENSP00000395294	iL15,CXCR2,IFITM1,CCR4,CD70
GO:0050671	Positive regulation of lymphocyte proliferation	4	147	1.55	0.0064	9606.ENSP00000215754,9606.ENSP00000296545,9606.ENSP00000376197,9606.ENSP00000395294	MIF,iL15,TFRC,CD70
GO:0051251	Positive regulation of lymphocyte activation	5	336	1.29	0.0064	9606.ENSP00000215754,9606.ENSP00000296545,9606.ENSP00000342681,9606.ENSP00000376197,9606.ENSP00000395294	MIF,iL15,CD5,TFRC,CD70
GO:0007165	Signal transduction	12	4714	0.52	0.0069	9606.ENSP00000215754,9606.ENSP00000221972,9606.ENSP00000268389,9606.ENSP00000296545,9606.ENSP00000304895,9606.ENSP00000313419,9606.ENSP00000319635,9606.ENSP00000330825,9606.ENSP00000332659,9606.ENSP00000342681,9606.ENSP00000376197,9606.ENSP00000395294	MIF,CD79A,IGSF6,iL15,IRS1,CD19,CXCR2,IFITM1,CCR4,CD5,TFRC,CD70
GO:0071345	Cellular response to cytokine stimulus	6	711	1.04	0.0071	9606.ENSP00000296545,9606.ENSP00000319635,9606.ENSP00000330825,9606.ENSP00000332659,9606.ENSP00000376197,9606.ENSP00000395294	iL15,CXCR2,IFITM1,CCR4,TFRC,CD70
GO:0042100	B cell proliferation	3	53	1.87	0.0072	9606.ENSP00000221972,9606.ENSP00000313419,9606.ENSP00000395294	CD79A,CD19,CD70
GO:0042127	Regulation of cell population proliferation	8	1669	0.8	0.0072	9606.ENSP00000215754,9606.ENSP00000231061,9606.ENSP00000296545,9606.ENSP00000304895,9606.ENSP00000319635,9606.ENSP00000330825,9606.ENSP00000376197,9606.ENSP00000395294	MIF,SPARC,iL15,IRS1,CXCR2,IFITM1,TFRC,CD70
GO:0050870	Positive regulation of T cell activation	4	251	1.32	0.0187	9606.ENSP00000296545,9606.ENSP00000342681,9606.ENSP00000376197,9606.ENSP00000395294	iL15,CD5,TFRC,CD70
GO:0006954	Inflammatory response	5	538	1.09	0.0201	9606.ENSP00000215754,9606.ENSP00000296545,9606.ENSP00000319635,9606.ENSP00000332659,9606.ENSP00000376197	MIF,iL15,CXCR2,CCR4,TFRC
GO:0008284	Positive regulation of cell population proliferation	6	945	0.92	0.0223	9606.ENSP00000215754,9606.ENSP00000296545,9606.ENSP00000304895,9606.ENSP00000319635,9606.ENSP00000376197,9606.ENSP00000395294	MIF,iL15,IRS1,CXCR2,TFRC,CD70
GO:0045321	Leukocyte activation	5	574	1.06	0.024	9606.ENSP00000221972,9606.ENSP00000296545,9606.ENSP00000313419,9606.ENSP00000319635,9606.ENSP00000395294	CD79A,iL15,CD19,CXCR2,CD70
GO:0048584	Positive regulation of response to stimulus	8	2131	0.69	0.0279	9606.ENSP00000215754,9606.ENSP00000221972,9606.ENSP00000296545,9606.ENSP00000304895,9606.ENSP00000313419,9606.ENSP00000319635,9606.ENSP00000332659,9606.ENSP00000376197	MIF,CD79A,iL15,IRS1,CD19,CXCR2,CCR4,TFRC
GO:0042102	Positive regulation of T cell proliferation	3	108	1.56	0.0337	9606.ENSP00000296545,9606.ENSP00000376197,9606.ENSP00000395294	iL15,TFRC,CD70
GO:0033033	Negative regulation of myeloid cell apoptotic process	2	18	2.16	0.0432	9606.ENSP00000215754,9606.ENSP00000319635	MIF,CXCR2

### Sheet: GO Cellular Component
#term ID	term description	observed gene count	background gene count	strength	false discovery rate	matching proteins in your network (IDs)	matching proteins in your network (labels)
GO:0009986	Cell surface	9	894	1.12	6.82e-06	9606.ENSP00000215754,9606.ENSP00000221972,9606.ENSP00000231061,9606.ENSP00000296545,9606.ENSP00000313419,9606.ENSP00000319635,9606.ENSP00000332659,9606.ENSP00000342681,9606.ENSP00000376197	MIF,CD79A,SPARC,iL15,CD19,CXCR2,CCR4,CD5,TFRC
GO:0031226	Intrinsic component of plasma membrane	10	1788	0.87	7.78e-05	9606.ENSP00000244333,9606.ENSP00000268389,9606.ENSP00000304895,9606.ENSP00000313419,9606.ENSP00000319635,9606.ENSP00000332659,9606.ENSP00000342681,9606.ENSP00000376197,9606.ENSP00000395294,9606.ENSP00000498227	LYPD3,IGSF6,IRS1,CD19,CXCR2,CCR4,CD5,TFRC,CD70,SELL
GO:0005886	Plasma membrane	14	5544	0.52	0.00015	9606.ENSP00000215754,9606.ENSP00000221972,9606.ENSP00000231061,9606.ENSP00000244333,9606.ENSP00000268389,9606.ENSP00000304895,9606.ENSP00000313419,9606.ENSP00000319635,9606.ENSP00000330825,9606.ENSP00000332659,9606.ENSP00000342681,9606.ENSP00000376197,9606.ENSP00000395294,9606.ENSP00000498227	MIF,CD79A,SPARC,LYPD3,IGSF6,IRS1,CD19,CXCR2,IFITM1,CCR4,CD5,TFRC,CD70,SELL
GO:0009897	External side of plasma membrane	6	388	1.31	0.00015	9606.ENSP00000221972,9606.ENSP00000313419,9606.ENSP00000319635,9606.ENSP00000332659,9606.ENSP00000342681,9606.ENSP00000376197	CD79A,CD19,CXCR2,CCR4,CD5,TFRC
GO:0005887	Integral component of plasma membrane	9	1706	0.84	0.00029	9606.ENSP00000268389,9606.ENSP00000304895,9606.ENSP00000313419,9606.ENSP00000319635,9606.ENSP00000332659,9606.ENSP00000342681,9606.ENSP00000376197,9606.ENSP00000395294,9606.ENSP00000498227	IGSF6,IRS1,CD19,CXCR2,CCR4,CD5,TFRC,CD70,SELL
GO:0016021	Integral component of membrane	12	5670	0.44	0.0151	9606.ENSP00000221972,9606.ENSP00000244333,9606.ENSP00000268389,9606.ENSP00000304895,9606.ENSP00000313419,9606.ENSP00000319635,9606.ENSP00000330825,9606.ENSP00000332659,9606.ENSP00000342681,9606.ENSP00000376197,9606.ENSP00000395294,9606.ENSP00000498227	CD79A,LYPD3,IGSF6,IRS1,CD19,CXCR2,IFITM1,CCR4,CD5,TFRC,CD70,SELL

### Sheet: Kegg
#term ID	term description	observed gene count	background gene count	strength	false discovery rate	matching proteins in your network (IDs)	matching proteins in your network (labels)
hsa04060	Cytokine-cytokine receptor interaction	4	282	1.27	0.0099	9606.ENSP00000296545,9606.ENSP00000319635,9606.ENSP00000332659,9606.ENSP00000395294	iL15,CXCR2,CCR4,CD70
hsa04640	Hematopoietic cell lineage	3	90	1.64	0.0099	9606.ENSP00000313419,9606.ENSP00000342681,9606.ENSP00000376197	CD19,CD5,TFRC
hsa04662	B cell receptor signaling pathway	3	78	1.7	0.0099	9606.ENSP00000221972,9606.ENSP00000313419,9606.ENSP00000330825	CD79A,CD19,IFITM1
hsa05340	Primary immunodeficiency	2	37	1.85	0.0331	9606.ENSP00000221972,9606.ENSP00000313419	CD79A,CD19

### Sheet: Wikipathways
#term ID	term description	observed gene count	background gene count	strength	false discovery rate	matching proteins in your network (IDs)	matching proteins in your network (labels)
WP4884	Pathogenesis of SARS-CoV-2 mediated by nsp9-nsp10 complex	3	21	2.22	0.00083	9606.ENSP00000011653,9606.ENSP00000264972,9606.ENSP00000331172	CD4,ZAP70,CD8B
WP2583	T cell receptor and co-stimulatory signaling	3	28	2.09	0.00092	9606.ENSP00000264972,9606.ENSP00000331172,9606.ENSP00000398655	ZAP70,CD8B,ITK
WP3863	T-cell antigen receptor (TCR) pathway during Staphylococcus aureus infection	3	62	1.75	0.0059	9606.ENSP00000011653,9606.ENSP00000264972,9606.ENSP00000398655	CD4,ZAP70,ITK
WP69	T-cell receptor signaling pathway	3	90	1.59	0.0129	9606.ENSP00000011653,9606.ENSP00000264972,9606.ENSP00000398655	CD4,ZAP70,ITK
WP5322	CKAP4 signaling pathway map	3	114	1.48	0.0204	9606.ENSP00000340347,9606.ENSP00000370542,9606.ENSP00000478887	TCF7,SYND1,MYC
WP3640	Imatinib and chronic myeloid leukemia	2	20	2.06	0.0208	9606.ENSP00000286301,9606.ENSP00000478887	CSF1R,MYC
WP4585	Cancer immunotherapy by PD-1 blockade	2	23	2	0.0232	9606.ENSP00000264972,9606.ENSP00000331172	ZAP70,CD8B
WP453	Inflammatory response pathway	2	30	1.89	0.0334	9606.ENSP00000216223,9606.ENSP00000264972	IL2RB,ZAP70
