## Supplemental Database S2 for "MixOmics Integration of Biological Datasets Identifies Highly Correlated Key Variables of COVID-19 severity"

### Sheet: GO Biological Process
#term ID	term description	observed gene count	background gene count	strength	false discovery rate	matching proteins in your network (IDs)	matching proteins in your network (labels)
GO:0006955	Immune response	12	1321	1.02	6.14e-07	9606.ENSP00000011653,9606.ENSP00000259608,9606.ENSP00000264972,9606.ENSP00000286301,9606.ENSP00000323280,9606.ENSP00000331172,9606.ENSP00000340347,9606.ENSP00000349446,9606.ENSP00000357726,9606.ENSP00000357727,9606.ENSP00000358165,9606.ENSP00000398655	CD4,SIT1,ZAP70,CSF1R,CD6,CD8B,TCF7,ARG1,EN-RAGE,S100A9,FCGR1A,ITK
GO:0002250	Adaptive immune response	8	359	1.41	2.2e-06	9606.ENSP00000011653,9606.ENSP00000259608,9606.ENSP00000264972,9606.ENSP00000323280,9606.ENSP00000331172,9606.ENSP00000349446,9606.ENSP00000358165,9606.ENSP00000398655	CD4,SIT1,ZAP70,CD6,CD8B,ARG1,FCGR1A,ITK
GO:0002376	Immune system process	13	2121	0.85	2.21e-06	9606.ENSP00000011653,9606.ENSP00000216223,9606.ENSP00000259608,9606.ENSP00000264972,9606.ENSP00000286301,9606.ENSP00000323280,9606.ENSP00000331172,9606.ENSP00000340347,9606.ENSP00000349446,9606.ENSP00000357726,9606.ENSP00000357727,9606.ENSP00000358165,9606.ENSP00000398655	CD4,IL2RB,SIT1,ZAP70,CSF1R,CD6,CD8B,TCF7,ARG1,EN-RAGE,S100A9,FCGR1A,ITK
GO:0002682	Regulation of immune system process	11	1438	0.95	1.05e-05	9606.ENSP00000011653,9606.ENSP00000259608,9606.ENSP00000264972,9606.ENSP00000286301,9606.ENSP00000323280,9606.ENSP00000331172,9606.ENSP00000340347,9606.ENSP00000349446,9606.ENSP00000358165,9606.ENSP00000398655,9606.ENSP00000478887	CD4,SIT1,ZAP70,CSF1R,CD6,CD8B,TCF7,ARG1,FCGR1A,ITK,MYC
GO:0045321	Leukocyte activation	8	574	1.21	3.31e-05	9606.ENSP00000011653,9606.ENSP00000216223,9606.ENSP00000264972,9606.ENSP00000323280,9606.ENSP00000331172,9606.ENSP00000340347,9606.ENSP00000357726,9606.ENSP00000398655	CD4,IL2RB,ZAP70,CD6,CD8B,TCF7,EN-RAGE,ITK
GO:0006952	Defense response	10	1394	0.92	0.0001	9606.ENSP00000011653,9606.ENSP00000264972,9606.ENSP00000286301,9606.ENSP00000323280,9606.ENSP00000349446,9606.ENSP00000357726,9606.ENSP00000357727,9606.ENSP00000358165,9606.ENSP00000370542,9606.ENSP00000398655	CD4,ZAP70,CSF1R,CD6,ARG1,EN-RAGE,S100A9,FCGR1A,SYND1,ITK
GO:0046649	Lymphocyte activation	7	457	1.25	0.00012	9606.ENSP00000011653,9606.ENSP00000216223,9606.ENSP00000264972,9606.ENSP00000323280,9606.ENSP00000331172,9606.ENSP00000340347,9606.ENSP00000398655	CD4,IL2RB,ZAP70,CD6,CD8B,TCF7,ITK
GO:0007166	Cell surface receptor signaling pathway	11	2040	0.8	0.00018	9606.ENSP00000011653,9606.ENSP00000216223,9606.ENSP00000227752,9606.ENSP00000264972,9606.ENSP00000286301,9606.ENSP00000323280,9606.ENSP00000331172,9606.ENSP00000340347,9606.ENSP00000358165,9606.ENSP00000370542,9606.ENSP00000398655	CD4,IL2RB,IL10RA,ZAP70,CSF1R,CD6,CD8B,TCF7,FCGR1A,SYND1,ITK
GO:0048584	Positive regulation of response to stimulus	11	2131	0.78	0.00025	9606.ENSP00000011653,9606.ENSP00000227752,9606.ENSP00000264972,9606.ENSP00000286301,9606.ENSP00000331172,9606.ENSP00000349446,9606.ENSP00000357726,9606.ENSP00000357727,9606.ENSP00000358165,9606.ENSP00000398655,9606.ENSP00000478887	CD4,IL10RA,ZAP70,CSF1R,CD8B,ARG1,EN-RAGE,S100A9,FCGR1A,ITK,MYC
GO:0051716	Cellular response to stimulus	16	6357	0.46	0.00025	9606.ENSP00000011653,9606.ENSP00000216223,9606.ENSP00000227752,9606.ENSP00000259608,9606.ENSP00000264972,9606.ENSP00000286301,9606.ENSP00000323280,9606.ENSP00000331172,9606.ENSP00000340347,9606.ENSP00000349446,9606.ENSP00000357726,9606.ENSP00000357727,9606.ENSP00000358165,9606.ENSP00000370542,9606.ENSP00000398655,9606.ENSP00000478887	CD4,IL2RB,IL10RA,SIT1,ZAP70,CSF1R,CD6,CD8B,TCF7,ARG1,EN-RAGE,S100A9,FCGR1A,SYND1,ITK,MYC
GO:0002684	Positive regulation of immune system process	8	874	1.03	0.00034	9606.ENSP00000011653,9606.ENSP00000264972,9606.ENSP00000286301,9606.ENSP00000323280,9606.ENSP00000331172,9606.ENSP00000349446,9606.ENSP00000358165,9606.ENSP00000398655	CD4,ZAP70,CSF1R,CD6,CD8B,ARG1,FCGR1A,ITK
GO:0051707	Response to other organism	9	1328	0.9	0.00053	9606.ENSP00000011653,9606.ENSP00000227752,9606.ENSP00000264972,9606.ENSP00000286301,9606.ENSP00000323280,9606.ENSP00000349446,9606.ENSP00000357726,9606.ENSP00000357727,9606.ENSP00000358165	CD4,IL10RA,ZAP70,CSF1R,CD6,ARG1,EN-RAGE,S100A9,FCGR1A
GO:0050863	Regulation of T cell activation	6	376	1.27	0.00055	9606.ENSP00000011653,9606.ENSP00000259608,9606.ENSP00000264972,9606.ENSP00000323280,9606.ENSP00000340347,9606.ENSP00000349446	CD4,SIT1,ZAP70,CD6,TCF7,ARG1
GO:0098542	Defense response to other organism	8	989	0.97	0.00062	9606.ENSP00000011653,9606.ENSP00000264972,9606.ENSP00000286301,9606.ENSP00000323280,9606.ENSP00000349446,9606.ENSP00000357726,9606.ENSP00000357727,9606.ENSP00000358165	CD4,ZAP70,CSF1R,CD6,ARG1,EN-RAGE,S100A9,FCGR1A
GO:0009617	Response to bacterium	7	663	1.09	0.00064	9606.ENSP00000011653,9606.ENSP00000227752,9606.ENSP00000323280,9606.ENSP00000349446,9606.ENSP00000357726,9606.ENSP00000357727,9606.ENSP00000358165	CD4,IL10RA,CD6,ARG1,EN-RAGE,S100A9,FCGR1A
GO:0023052	Signaling	14	5057	0.51	0.0013	9606.ENSP00000011653,9606.ENSP00000216223,9606.ENSP00000227752,9606.ENSP00000259608,9606.ENSP00000264972,9606.ENSP00000286301,9606.ENSP00000323280,9606.ENSP00000331172,9606.ENSP00000340347,9606.ENSP00000357727,9606.ENSP00000358165,9606.ENSP00000370542,9606.ENSP00000398655,9606.ENSP00000478887	CD4,IL2RB,IL10RA,SIT1,ZAP70,CSF1R,CD6,CD8B,TCF7,S100A9,FCGR1A,SYND1,ITK,MYC
GO:0045087	Innate immune response	7	754	1.03	0.0013	9606.ENSP00000264972,9606.ENSP00000286301,9606.ENSP00000323280,9606.ENSP00000349446,9606.ENSP00000357726,9606.ENSP00000357727,9606.ENSP00000358165	ZAP70,CSF1R,CD6,ARG1,EN-RAGE,S100A9,FCGR1A
GO:0007154	Cell communication	14	5165	0.5	0.0015	9606.ENSP00000011653,9606.ENSP00000216223,9606.ENSP00000227752,9606.ENSP00000259608,9606.ENSP00000264972,9606.ENSP00000286301,9606.ENSP00000323280,9606.ENSP00000331172,9606.ENSP00000340347,9606.ENSP00000357727,9606.ENSP00000358165,9606.ENSP00000370542,9606.ENSP00000398655,9606.ENSP00000478887	CD4,IL2RB,IL10RA,SIT1,ZAP70,CSF1R,CD6,CD8B,TCF7,S100A9,FCGR1A,SYND1,ITK,MYC
GO:0006954	Inflammatory response	6	538	1.11	0.0027	9606.ENSP00000286301,9606.ENSP00000323280,9606.ENSP00000357726,9606.ENSP00000357727,9606.ENSP00000358165,9606.ENSP00000370542	CSF1R,CD6,EN-RAGE,S100A9,FCGR1A,SYND1
GO:0042110	T cell activation	5	298	1.29	0.0027	9606.ENSP00000011653,9606.ENSP00000264972,9606.ENSP00000331172,9606.ENSP00000340347,9606.ENSP00000398655	CD4,ZAP70,CD8B,TCF7,ITK
GO:1903131	Mononuclear cell differentiation	5	321	1.26	0.0037	9606.ENSP00000011653,9606.ENSP00000264972,9606.ENSP00000286301,9606.ENSP00000340347,9606.ENSP00000398655	CD4,ZAP70,CSF1R,TCF7,ITK
GO:0007165	Signal transduction	13	4714	0.5	0.0042	9606.ENSP00000011653,9606.ENSP00000216223,9606.ENSP00000227752,9606.ENSP00000259608,9606.ENSP00000264972,9606.ENSP00000286301,9606.ENSP00000323280,9606.ENSP00000331172,9606.ENSP00000340347,9606.ENSP00000358165,9606.ENSP00000370542,9606.ENSP00000398655,9606.ENSP00000478887	CD4,IL2RB,IL10RA,SIT1,ZAP70,CSF1R,CD6,CD8B,TCF7,FCGR1A,SYND1,ITK,MYC
GO:0030217	T cell differentiation	4	171	1.43	0.0067	9606.ENSP00000011653,9606.ENSP00000264972,9606.ENSP00000340347,9606.ENSP00000398655	CD4,ZAP70,TCF7,ITK
GO:0070887	Cellular response to chemical stimulus	10	2609	0.65	0.0067	9606.ENSP00000011653,9606.ENSP00000216223,9606.ENSP00000227752,9606.ENSP00000286301,9606.ENSP00000323280,9606.ENSP00000340347,9606.ENSP00000349446,9606.ENSP00000357726,9606.ENSP00000357727,9606.ENSP00000478887	CD4,IL2RB,IL10RA,CSF1R,CD6,TCF7,ARG1,EN-RAGE,S100A9,MYC
GO:0018108	Peptidyl-tyrosine phosphorylation	4	176	1.42	0.0069	9606.ENSP00000011653,9606.ENSP00000264972,9606.ENSP00000286301,9606.ENSP00000398655	CD4,ZAP70,CSF1R,ITK
GO:0006950	Response to stress	11	3358	0.58	0.0072	9606.ENSP00000011653,9606.ENSP00000264972,9606.ENSP00000286301,9606.ENSP00000323280,9606.ENSP00000349446,9606.ENSP00000357726,9606.ENSP00000357727,9606.ENSP00000358165,9606.ENSP00000370542,9606.ENSP00000398655,9606.ENSP00000478887	CD4,ZAP70,CSF1R,CD6,ARG1,EN-RAGE,S100A9,FCGR1A,SYND1,ITK,MYC
GO:0010033	Response to organic substance	10	2692	0.63	0.0075	9606.ENSP00000011653,9606.ENSP00000216223,9606.ENSP00000227752,9606.ENSP00000286301,9606.ENSP00000323280,9606.ENSP00000340347,9606.ENSP00000349446,9606.ENSP00000357727,9606.ENSP00000370542,9606.ENSP00000478887	CD4,IL2RB,IL10RA,CSF1R,CD6,TCF7,ARG1,S100A9,SYND1,MYC
GO:0035723	interleukin-15-mediated signaling pathway	2	6	2.59	0.0081	9606.ENSP00000011653,9606.ENSP00000216223	CD4,IL2RB
GO:0071345	Cellular response to cytokine stimulus	6	711	0.99	0.0081	9606.ENSP00000011653,9606.ENSP00000216223,9606.ENSP00000227752,9606.ENSP00000286301,9606.ENSP00000340347,9606.ENSP00000349446	CD4,IL2RB,IL10RA,CSF1R,TCF7,ARG1
GO:0048518	Positive regulation of biological process	14	6207	0.42	0.0088	9606.ENSP00000011653,9606.ENSP00000216223,9606.ENSP00000227752,9606.ENSP00000264972,9606.ENSP00000286301,9606.ENSP00000323280,9606.ENSP00000331172,9606.ENSP00000349446,9606.ENSP00000357726,9606.ENSP00000357727,9606.ENSP00000358165,9606.ENSP00000370542,9606.ENSP00000398655,9606.ENSP00000478887	CD4,IL2RB,IL10RA,ZAP70,CSF1R,CD6,CD8B,ARG1,EN-RAGE,S100A9,FCGR1A,SYND1,ITK,MYC
GO:0032103	Positive regulation of response to external stimulus	5	453	1.11	0.0119	9606.ENSP00000286301,9606.ENSP00000349446,9606.ENSP00000357726,9606.ENSP00000357727,9606.ENSP00000358165	CSF1R,ARG1,EN-RAGE,S100A9,FCGR1A
GO:0043085	Positive regulation of catalytic activity	7	1191	0.83	0.0121	9606.ENSP00000011653,9606.ENSP00000286301,9606.ENSP00000357726,9606.ENSP00000357727,9606.ENSP00000358165,9606.ENSP00000398655,9606.ENSP00000478887	CD4,CSF1R,EN-RAGE,S100A9,FCGR1A,ITK,MYC
GO:0002768	Immune response-regulating cell surface receptor signaling pathway	4	228	1.31	0.0137	9606.ENSP00000264972,9606.ENSP00000331172,9606.ENSP00000358165,9606.ENSP00000398655	ZAP70,CD8B,FCGR1A,ITK
GO:0050776	Regulation of immune response	6	844	0.92	0.0169	9606.ENSP00000011653,9606.ENSP00000264972,9606.ENSP00000331172,9606.ENSP00000349446,9606.ENSP00000358165,9606.ENSP00000398655	CD4,ZAP70,CD8B,ARG1,FCGR1A,ITK
GO:0050778	Positive regulation of immune response	5	502	1.06	0.0169	9606.ENSP00000011653,9606.ENSP00000264972,9606.ENSP00000331172,9606.ENSP00000358165,9606.ENSP00000398655	CD4,ZAP70,CD8B,FCGR1A,ITK
GO:0070486	Leukocyte aggregation	2	11	2.32	0.017	9606.ENSP00000264972,9606.ENSP00000357727	ZAP70,S100A9
GO:0002438	Acute inflammatory response to antigenic stimulus	2	12	2.29	0.0195	9606.ENSP00000323280,9606.ENSP00000358165	CD6,FCGR1A
GO:0070663	Regulation of leukocyte proliferation	4	271	1.23	0.0226	9606.ENSP00000264972,9606.ENSP00000286301,9606.ENSP00000323280,9606.ENSP00000349446	ZAP70,CSF1R,CD6,ARG1
GO:0042221	Response to chemical	11	4010	0.5	0.0258	9606.ENSP00000011653,9606.ENSP00000216223,9606.ENSP00000227752,9606.ENSP00000286301,9606.ENSP00000323280,9606.ENSP00000340347,9606.ENSP00000349446,9606.ENSP00000357726,9606.ENSP00000357727,9606.ENSP00000370542,9606.ENSP00000478887	CD4,IL2RB,IL10RA,CSF1R,CD6,TCF7,ARG1,EN-RAGE,S100A9,SYND1,MYC
GO:0050852	T cell receptor signaling pathway	3	103	1.53	0.0272	9606.ENSP00000264972,9606.ENSP00000331172,9606.ENSP00000398655	ZAP70,CD8B,ITK
GO:0031349	Positive regulation of defense response	4	296	1.19	0.0294	9606.ENSP00000349446,9606.ENSP00000357726,9606.ENSP00000357727,9606.ENSP00000358165	ARG1,EN-RAGE,S100A9,FCGR1A
GO:0051347	Positive regulation of transferase activity	5	586	1	0.0295	9606.ENSP00000011653,9606.ENSP00000286301,9606.ENSP00000357726,9606.ENSP00000358165,9606.ENSP00000478887	CD4,CSF1R,EN-RAGE,FCGR1A,MYC
GO:0046629	Gamma-delta T cell activation	2	17	2.13	0.0315	9606.ENSP00000340347,9606.ENSP00000398655	TCF7,ITK
GO:0042742	Defense response to bacterium	4	306	1.18	0.0317	9606.ENSP00000011653,9606.ENSP00000357726,9606.ENSP00000357727,9606.ENSP00000358165	CD4,EN-RAGE,S100A9,FCGR1A
GO:0032496	Response to lipopolysaccharide	4	314	1.17	0.0335	9606.ENSP00000227752,9606.ENSP00000323280,9606.ENSP00000349446,9606.ENSP00000357727	IL10RA,CD6,ARG1,S100A9
GO:1902105	Regulation of leukocyte differentiation	4	315	1.17	0.0335	9606.ENSP00000011653,9606.ENSP00000264972,9606.ENSP00000340347,9606.ENSP00000478887	CD4,ZAP70,TCF7,MYC
GO:1902533	Positive regulation of intracellular signal transduction	6	997	0.84	0.0335	9606.ENSP00000011653,9606.ENSP00000264972,9606.ENSP00000286301,9606.ENSP00000357726,9606.ENSP00000357727,9606.ENSP00000478887	CD4,ZAP70,CSF1R,EN-RAGE,S100A9,MYC
GO:0051247	Positive regulation of protein metabolic process	7	1512	0.73	0.0374	9606.ENSP00000011653,9606.ENSP00000286301,9606.ENSP00000323280,9606.ENSP00000357726,9606.ENSP00000357727,9606.ENSP00000358165,9606.ENSP00000478887	CD4,CSF1R,CD6,EN-RAGE,S100A9,FCGR1A,MYC
GO:0045655	Regulation of monocyte differentiation	2	20	2.06	0.038	9606.ENSP00000011653,9606.ENSP00000478887	CD4,MYC
GO:0009967	Positive regulation of signal transduction	7	1525	0.73	0.0383	9606.ENSP00000011653,9606.ENSP00000227752,9606.ENSP00000264972,9606.ENSP00000286301,9606.ENSP00000357726,9606.ENSP00000357727,9606.ENSP00000478887	CD4,IL10RA,ZAP70,CSF1R,EN-RAGE,S100A9,MYC
GO:0002888	Positive regulation of myeloid leukocyte mediated immunity	2	21	2.04	0.0398	9606.ENSP00000349446,9606.ENSP00000358165	ARG1,FCGR1A

### Sheet: GO Cellular Component
#term ID	term description	observed gene count	background gene count	strength	false discovery rate	matching proteins in your network (IDs)	matching proteins in your network (labels)
GO:0009897	External side of plasma membrane	6	388	1.25	0.00064	9606.ENSP00000011653,9606.ENSP00000216223,9606.ENSP00000300900,9606.ENSP00000323280,9606.ENSP00000358165,9606.ENSP00000370542	CD4,IL2RB,CA4,CD6,FCGR1A,SYND1
GO:0009986	Cell surface	8	894	1.02	0.00064	9606.ENSP00000011653,9606.ENSP00000216223,9606.ENSP00000286301,9606.ENSP00000300900,9606.ENSP00000323280,9606.ENSP00000331172,9606.ENSP00000358165,9606.ENSP00000370542	CD4,IL2RB,CSF1R,CA4,CD6,CD8B,FCGR1A,SYND1
GO:0031226	Intrinsic component of plasma membrane	10	1788	0.81	0.00064	9606.ENSP00000011653,9606.ENSP00000216223,9606.ENSP00000227752,9606.ENSP00000259608,9606.ENSP00000286301,9606.ENSP00000300900,9606.ENSP00000323280,9606.ENSP00000331172,9606.ENSP00000358165,9606.ENSP00000370542	CD4,IL2RB,IL10RA,SIT1,CSF1R,CA4,CD6,CD8B,FCGR1A,SYND1
GO:0042101	T cell receptor complex	3	14	2.39	0.00064	9606.ENSP00000011653,9606.ENSP00000264972,9606.ENSP00000331172	CD4,ZAP70,CD8B
GO:0098552	Side of membrane	7	611	1.12	0.00064	9606.ENSP00000011653,9606.ENSP00000216223,9606.ENSP00000264972,9606.ENSP00000300900,9606.ENSP00000323280,9606.ENSP00000358165,9606.ENSP00000370542	CD4,IL2RB,ZAP70,CA4,CD6,FCGR1A,SYND1
GO:0005887	Integral component of plasma membrane	9	1706	0.79	0.0012	9606.ENSP00000011653,9606.ENSP00000216223,9606.ENSP00000227752,9606.ENSP00000259608,9606.ENSP00000286301,9606.ENSP00000323280,9606.ENSP00000331172,9606.ENSP00000358165,9606.ENSP00000370542	CD4,IL2RB,IL10RA,SIT1,CSF1R,CD6,CD8B,FCGR1A,SYND1
GO:0005886	Plasma membrane	14	5544	0.47	0.0016	9606.ENSP00000011653,9606.ENSP00000216223,9606.ENSP00000227752,9606.ENSP00000259608,9606.ENSP00000264972,9606.ENSP00000286301,9606.ENSP00000300900,9606.ENSP00000323280,9606.ENSP00000331172,9606.ENSP00000357726,9606.ENSP00000357727,9606.ENSP00000358165,9606.ENSP00000370542,9606.ENSP00000398655	CD4,IL2RB,IL10RA,SIT1,ZAP70,CSF1R,CA4,CD6,CD8B,EN-RAGE,S100A9,FCGR1A,SYND1,ITK
GO:0043235	Receptor complex	5	418	1.14	0.0048	9606.ENSP00000011653,9606.ENSP00000216223,9606.ENSP00000264972,9606.ENSP00000286301,9606.ENSP00000331172	CD4,IL2RB,ZAP70,CSF1R,CD8B
GO:0098802	Plasma membrane signaling receptor complex	4	194	1.38	0.0048	9606.ENSP00000011653,9606.ENSP00000216223,9606.ENSP00000264972,9606.ENSP00000331172	CD4,IL2RB,ZAP70,CD8B
GO:0016020	Membrane	16	9523	0.29	0.0154	9606.ENSP00000011653,9606.ENSP00000216223,9606.ENSP00000227752,9606.ENSP00000259608,9606.ENSP00000264972,9606.ENSP00000286301,9606.ENSP00000300900,9606.ENSP00000323280,9606.ENSP00000331172,9606.ENSP00000349446,9606.ENSP00000357726,9606.ENSP00000357727,9606.ENSP00000358165,9606.ENSP00000370542,9606.ENSP00000398655,9606.ENSP00000478887	CD4,IL2RB,IL10RA,SIT1,ZAP70,CSF1R,CA4,CD6,CD8B,ARG1,EN-RAGE,S100A9,FCGR1A,SYND1,ITK,MYC

### Sheet: Kegg
#term ID	term description	observed gene count	background gene count	strength	false discovery rate	matching proteins in your network (IDs)	matching proteins in your network (labels)
hsa05221	Acute myeloid leukemia	4	67	1.84	0.00012	9606.ENSP00000286301,9606.ENSP00000340347,9606.ENSP00000358165,9606.ENSP00000478887	CSF1R,TCF7,FCGR1A,MYC
hsa05202	Transcriptional misregulation in cancer	4	171	1.43	0.0022	9606.ENSP00000216223,9606.ENSP00000286301,9606.ENSP00000358165,9606.ENSP00000478887	IL2RB,CSF1R,FCGR1A,MYC
hsa04060	Cytokine-cytokine receptor interaction	4	282	1.22	0.0063	9606.ENSP00000011653,9606.ENSP00000216223,9606.ENSP00000227752,9606.ENSP00000286301	CD4,IL2RB,IL10RA,CSF1R
hsa04061	Viral protein interaction with cytokine and cytokine receptor	3	96	1.56	0.0063	9606.ENSP00000216223,9606.ENSP00000227752,9606.ENSP00000286301	IL2RB,IL10RA,CSF1R
hsa04640	Hematopoietic cell lineage	3	90	1.59	0.0063	9606.ENSP00000011653,9606.ENSP00000286301,9606.ENSP00000358165	CD4,CSF1R,FCGR1A
hsa04658	Th1 and Th2 cell differentiation	3	85	1.61	0.0063	9606.ENSP00000011653,9606.ENSP00000216223,9606.ENSP00000264972	CD4,IL2RB,ZAP70
hsa04659	Th17 cell differentiation	3	99	1.55	0.0063	9606.ENSP00000011653,9606.ENSP00000216223,9606.ENSP00000264972	CD4,IL2RB,ZAP70
hsa04660	T cell receptor signaling pathway	3	100	1.54	0.0063	9606.ENSP00000011653,9606.ENSP00000264972,9606.ENSP00000398655	CD4,ZAP70,ITK
hsa04514	Cell adhesion molecules	3	138	1.4	0.0084	9606.ENSP00000011653,9606.ENSP00000323280,9606.ENSP00000370542	CD4,CD6,SYND1
hsa04630	JAK-STAT signaling pathway	3	158	1.34	0.0112	9606.ENSP00000216223,9606.ENSP00000227752,9606.ENSP00000478887	IL2RB,IL10RA,MYC
hsa05216	Thyroid cancer	2	37	1.8	0.0155	9606.ENSP00000340347,9606.ENSP00000478887	TCF7,MYC
hsa05340	Primary immunodeficiency	2	37	1.8	0.0155	9606.ENSP00000011653,9606.ENSP00000264972	CD4,ZAP70
hsa05166	Human T-cell leukemia virus 1 infection	3	210	1.22	0.0195	9606.ENSP00000011653,9606.ENSP00000216223,9606.ENSP00000478887	CD4,IL2RB,MYC
hsa05200	Pathways in cancer	4	515	0.95	0.0206	9606.ENSP00000216223,9606.ENSP00000286301,9606.ENSP00000340347,9606.ENSP00000478887	IL2RB,CSF1R,TCF7,MYC
hsa05213	Endometrial cancer	2	58	1.6	0.0269	9606.ENSP00000340347,9606.ENSP00000478887	TCF7,MYC
hsa05210	Colorectal cancer	2	82	1.45	0.0491	9606.ENSP00000340347,9606.ENSP00000478887	TCF7,MYC

### Sheet: WikiPAthways
#term ID	term description	observed gene count	background gene count	strength	false discovery rate	matching proteins in your network (IDs)	matching proteins in your network (labels)
WP5218	Extrafollicular and follicular B cell activation by SARS-CoV-2	4	72	1.86	0.00021	9606.ENSP00000221972,9606.ENSP00000313419,9606.ENSP00000330825,9606.ENSP00000498227	CD79A,CD19,IFITM1,SELL
WP5055	Burn wound healing	3	100	1.6	0.0235	9606.ENSP00000231061,9606.ENSP00000296545,9606.ENSP00000319635	SPARC,iL15,CXCR2
